# Three-dimensional microenvironment regulates gene expression, function, and tight junction dynamics of iPSC-derived blood-brain barrier microvessels

**DOI:** 10.1101/2021.08.27.457975

**Authors:** Raleigh M. Linville, Matthew B. Sklar, Gabrielle N. Grifno, Renée F. Nerenberg, Justin Zhou, Robert Ye, Jackson G. DeStefano, Zhaobin Guo, Ria Jha, John J. Jamieson, Nan Zhao, Peter C. Searson

## Abstract

The blood-brain barrier (BBB) plays a pivotal role in brain health and disease. In the BBB, brain microvascular endothelial cells (BMECs) are connected by tight junctions which regulate paracellular transport, and express specialized transporter systems which regulate transcellular transport. However, existing *in vitro* models of the BBB display variable physiological accuracy across a wide range of characteristics including gene/protein expression and barrier function. Here, we use an isogenic family of fluorescently-labeled iPSC-derived BMEC-like cells (iBMECs) and brain pericyte-like cells (iPCs) within two-dimensional confluent monolayers (2D) and three-dimensional (3D) tissue-engineered microvessels to explore how 3D microenvironment regulates gene expression and function of the *in vitro* BBB. We show that 3D microenvironment (shear stress, cell-ECM interactions, and cylindrical geometry) increases BBB phenotype and endothelial identity, and alters angiogenic and cytokine responses in synergy with pericyte co-culture. Tissue-engineered microvessels incorporating junction-labeled iBMECs enable study of the real-time dynamics of tight junctions during homeostasis and in response to physical and chemical perturbations.
