## Supplementary material for "Three-dimensional microenvironment regulates gene expression, function, and tight junction dynamics of iPSC-derived blood-brain barrier microvessels": Data S1

### Sheet: 3D vs 2D DEGs
3D enriched				2D enriched
Gene	log2FoldChange	adjusted p-value		Gene	log2FoldChange	adjusted p-value
MYL2	5.77867	0.00404594		KRT74	-4.74334	0.0428889
NCF1C	5.56074	0.000221541		H1-3	-3.70663	0.0209144
TDGF1	5.54073	0.00270315		CASR	-3.22105	0.0163859
MKX	5.02054	0.014585		TMEM61	-3.18438	0.000888504
MICOS10P1	4.88207	0.00445603		CLCNKA	-2.86022	0.00599805
LINC00102	4.87133	0.0346733		GAS2L1P2	-2.83798	0.0184642
ADCYAP1	4.80513	0.00409895		LINC00504	-2.6938	0.0465111
PZP	4.77309	0.00501453		PRAP1	-2.29122	0.0291874
FLJ32255	4.6519	0.0412073		PRELP	-1.98294	0.0398136
LOC100288570	4.6063	0.000913845		ITGA2B	-1.94277	0.0006746
KRTAP2-4	4.54494	0.0253213		OLFML2B	-1.90635	0.0480208
ADAMTS9-AS1	4.53462	0.000588331		TMEM221	-1.89771	0.00171509
CIDEA	4.45743	0.0184642		GEM	-1.83906	0.0292703
LINC01561	4.35142	0.0412073		RIMS4	-1.81627	0.0260994
CPXM2	4.20117	0.00102699		RNF165	-1.69818	0.0160241
CFLAR-AS1	4.1335	0.0150806		LINC00638	-1.67261	2.39578e-05
PPIAL4H	4.08236	0.0321722		SSPOP	-1.57289	0.0393092
LINC01411	4.01291	0.0111191		PRRT2	-1.55144	1.06359e-08
FOXD2-AS1	4.01236	0.0412593		GAS1	-1.55031	0.0010735
SERPINA3	3.9719	0.000468523		IRX5	-1.54973	0.0310668
IL32	3.93201	1.12401e-13		NXPH3	-1.54158	0.00384839
LOC100126784	3.85989	4.48521e-05		UBA7	-1.47747	0.000286963
IL15RA	3.83122	0.000926376		PIANP	-1.47694	5.01081e-05
LOC100507156	3.80294	8.50933e-05		PKNOX2	-1.47206	0.0225116
LINC00941	3.79767	0.00153671		NRARP	-1.45187	3.44977e-07
CD70	3.70458	1.04353e-05		NOTUM	-1.41589	0.0437742
LTB	3.70274	1.04353e-05		TMEM74	-1.4124	0.0101993
MAMLD1	3.69759	6.52615e-05		LRP4	-1.38902	0.000784622
GPR132	3.68772	0.00476482		KLHL23	-1.38227	0.0253242
ADAMTS14	3.65582	0.0106312		LOC728739	-1.38145	0.0222022
KRT81	3.63142	0.000850787		TP73	-1.3795	0.0133293
TRBJ2-1	3.6084	0.0109691		LMNTD2	-1.3151	0.000298409
NCF1B	3.60492	0.0486222		PURG	-1.31119	0.0370821
SAA1	3.5673	0.00705091		ADAM11	-1.30143	0.0412073
TRIM47	3.53517	6.38364e-07		BOC	-1.29715	0.000248552
TGFA	3.52434	0.00300675		MGAT3	-1.29618	6.07899e-13
ASB2	3.49189	0.000137205		TRIM74	-1.24894	0.031449
NCF1	3.42626	0.0021146		LINC02593	-1.23968	0.0395853
SP140	3.39761	0.000635411		IGLON5	-1.22873	0.0067848
SLC7A14	3.34574	0.0163859		ASTN2	-1.22714	1.59758e-06
MIR3153	3.34531	0.0225017		HTRA1	-1.22587	0.00205032
F2RL2	3.31255	0.0037749		CASKIN1	-1.2219	0.0423503
LIMS3-LOC440895	3.28158	0.0412073		TUBB4A	-1.21862	0.000475051
105373268	3.25765	0.0154976		EBF4	-1.21309	0.00090288
EHF	3.22205	0.00137994		FGFR3	-1.2042	0.00850708
KRTAP2-3	3.17317	0.000233431		EBLN2	-1.2	0.00738527
MMP12	3.15799	0.0465858		ENO3	-1.19825	0.000913845
GPAT3	3.15616	3.66982e-06		NAT8L	-1.19009	4.54451e-05
RRAD	3.15582	0.00735021		SERPINF1	-1.16593	0.00288147
105370374	3.12766	0.0226325		ALPL	-1.16395	0.0173792
C6orf15	3.10549	0.0387512		MAST1	-1.15586	0.0184642
TNFRSF9	3.10301	0.0439943		IGFBPL1	-1.14932	0.00593296
CYGB	3.08022	6.00046e-10		NRTN	-1.14275	0.00246271
SENCR	3.07838	0.0142421		SAMD11	-1.14116	0.0494332
CD44	3.07177	1.17422e-06		BCAM	-1.13616	0.000926376
PLA2G4C	3.03388	1.61563e-09		GYG2	-1.12857	0.0173792
INHBA	3.02763	0.0021146		CLCNKB	-1.0959	0.0490538
HCLS1	3.01178	0.000635411		ARHGEF25	-1.08687	0.00163481
NCF2	3.00406	0.000556437		BMP7	-1.08344	0.000283879
FAM71F1	2.96519	0.000549927		SYNGR1	-1.08313	6.24963e-05
NETO1	2.95403	0.0412073		105376902	-1.07459	0.00430749
TRBC2	2.94119	0.00235029		C14orf132	-1.06881	0.0375369
PLAU	2.92966	0.000359608		RCSD1	-1.06202	0.0465858
TM4SF1	2.89367	0.0108019		CCDC183-AS1	-1.04718	0.0303622
FCMR	2.88519	0.00086473		SEMA4A	-1.04392	0.0374645
TNF	2.87812	1.7808e-09		HIF3A	-1.03946	0.00171509
RFTN1	2.87677	1.32e-05		SEMA3F	-1.0362	0.00131415
DUSP10	2.84859	0.000595699		MAPK15	-1.03603	0.00794882
C15orf48	2.78757	0.0073393		KIF26A	-1.02938	0.00445603
IRF4	2.75679	0.00463583		TSPOAP1	-1.02878	0.00157467
TIE1	2.75637	0.000157736		SRGAP3	-1.02748	8.43803e-05
PTPRR	2.75028	0.0338946		LOC202181	-1.02488	0.0358284
MMP9	2.74923	0.0108019		CEBPA-DT	-1.02202	0.01206
MAPK11	2.72686	0.00439061		FBN3	-1.01069	0.0143536
CXorf49B	2.71526	0.0385243		TMEFF1	-0.982877	0.0203674
MARCHF4	2.70753	0.0166209		ZNF467	-0.977165	0.00982277
PTPRN	2.68619	7.47553e-06		CPT1C	-0.975183	0.0218929
SRPX2	2.68414	1.22184e-06		RAD51-AS1	-0.971827	0.00393876
ACTA1	2.68324	0.0141562		EFS	-0.971824	3.19958e-05
TAC1	2.67459	0.0204789		FER1L4	-0.959175	0.00440151
LOC100996643	2.64908	0.0156995		COL26A1	-0.955271	0.0476478
TNFSF9	2.64072	0.000401455		SLC2A13	-0.953175	0.00693198
KISS1	2.62488	0.000589277		RBM26-AS1	-0.953095	0.021021
PLAC8	2.6224	6.07899e-13		NFATC4	-0.94688	0.000137205
WNT7A	2.60628	0.000624986		SEMA6B	-0.94593	0.0139053
ACTBL2	2.59017	0.0140962		KREMEN1	-0.944979	0.0165674
SERPINA1	2.58311	0.0422371		TMEM108	-0.93937	0.00157702
GBP3	2.5688	8.97032e-23		FBXO17	-0.931321	0.0465111
ERAP2	2.55728	0.00114193		PDZRN3	-0.929103	0.0202027
NLRP1	2.5545	0.0131704		TRIL	-0.927921	0.0038488
GLIPR1	2.52111	0.00429783		OLFM2	-0.92612	0.0184642
BIRC3	2.51941	0.000635411		ADGRL1	-0.925812	0.0163859
SPP1	2.51542	3.92957e-11		CYYR1	-0.923395	0.0173792
OXTR	2.5017	0.00429783		MIR210HG	-0.92164	0.0060358
FLI1	2.49826	0.0405813		DLL1	-0.920518	0.0120665
ZBED2	2.49673	0.000814669		HSD11B1L	-0.915094	0.0216551
THSD7A	2.49054	3.44977e-07		PCED1A	-0.910708	0.0439943
EPHB1	2.49029	0.0147264		ABCA2	-0.906945	0.0439943
LGALS1	2.48352	0.0166209		PPARA	-0.89126	0.00316075
NPY4R	2.4798	0.0010326		LOC100129917	-0.890884	0.00467778
CYP1B1	2.47976	0.0438931		ZBTB12	-0.882129	0.0184642
SFTA1P	2.47176	0.0471871		GRIN3B	-0.881955	0.0372053
PDCD1LG2	2.4706	7.04716e-06		PER3	-0.874309	0.0010326
ADGRL4	2.46325	0.00157467		SOX12	-0.869526	0.00202064
AHNAK2	2.45729	0.0275167		TMEM38A	-0.867253	0.00296227
PSORS1C1	2.44021	0.000130389		COL2A1	-0.86157	0.03817
ICAM1	2.4141	0.000689237		FAM171A2	-0.860561	0.00477481
DAPP1	2.41298	1.09686e-07		ITPRIPL1	-0.848754	0.000621697
CLDN11	2.40738	0.0380148		HPN	-0.843744	0.0180214
LINC01637	2.40183	0.00477481		SNCA	-0.843224	0.00510228
102724371	2.39959	0.0452627		RNF144A	-0.837299	0.0243442
NQO1	2.39615	1.00094e-11		DLG4	-0.835769	0.0421443
TCTEX1D4	2.39368	0.0364007		PLEKHG4B	-0.826396	0.0294432
C3	2.39237	0.0211324		DENND2A	-0.820649	0.00260683
TGFB2	2.39083	0.0445768		RALGPS1	-0.812397	0.00116486
C4BPB	2.38365	0.001892		VWA2	-0.811226	0.0422156
BCAN	2.382	0.00153671		NLGN2	-0.806692	0.00977405
CCDC141	2.35856	0.0290805		TSPY26P	-0.801915	0.0118761
RGS20	2.35814	0.0037749		SKIDA1	-0.79702	0.0213926
S100A9	2.35583	0.000591404		GAREM2	-0.796161	0.0067848
RUNX2	2.35504	5.70734e-05		DBP	-0.794783	0.0146309
ITGBL1	2.3458	0.0284724		PROM2	-0.789317	0.0290805
SCARF1	2.33255	0.00295302		FAM72D	-0.787294	0.010059
IL20RB	2.32786	0.000556437		ARHGAP33	-0.781714	0.0269961
BST1	2.26369	0.000556437		SNHG18	-0.777552	0.014585
TFPI2	2.25444	0.0284652		RARG	-0.776153	0.0225017
CDKN2B	2.25144	4.36787e-05		HOXB4	-0.769686	0.00876915
TAGLN	2.24268	0.0321722		RPS21	-0.769323	0.0457734
EDN1	2.23415	0.00166637		KYAT1	-0.76514	0.0321722
L1CAM	2.22704	1.82385e-06		IGSF9	-0.764589	0.0385906
OLFML2A	2.22009	0.0472164		RPL32P3	-0.764175	0.0205158
FOSL1	2.21985	5.70734e-05		PALM	-0.76197	0.0397413
NCF4	2.20573	0.0491194		PIF1	-0.755526	0.0385783
ARHGAP40	2.20222	0.000221541		CBX2	-0.754034	0.0121666
CPA4	2.19732	0.0349904		SEMA4G	-0.743831	0.0450281
IL6R	2.17813	0.0143543		ISYNA1	-0.742654	0.0129076
ARHGEF28	2.16902	0.0271803		KLHL17	-0.742435	0.0320128
SMCO3	2.16333	0.0412593		SYT7	-0.739392	0.00727475
INSYN2A	2.15549	0.025622		CERS4	-0.731893	0.0108308
ADAMTSL3	2.14399	0.00163729		TEF	-0.727263	0.0137399
STAG3L5P	2.1402	0.0458017		TMCO6	-0.725434	0.020884
CYP1A1	2.12999	0.045285		TYSND1	-0.72458	0.00184004
NNMT	2.12669	7.38586e-13		EPN3	-0.724074	0.02631
IL23A	2.12487	0.00278724		RHPN1	-0.719888	0.0250309
LTBP2	2.11963	0.00193049		HMGA2	-0.704202	0.025434
SLC2A6	2.118	0.0491503		UST	-0.69999	0.0439943
ALDH1L2	2.11768	0.00133211		TESMIN	-0.696186	0.00429783
CALCR	2.1146	0.0288193		GRTP1	-0.692089	0.0329837
ADAMTS9	2.10027	0.000689237		B4GALNT4	-0.69097	0.0337741
CX3CL1	2.07819	0.0226362		IL17D	-0.68899	0.0462125
ULBP1	2.07422	0.00894276		RXRA	-0.683922	0.00133106
ITGA2	2.06598	0.000674999		DTX3	-0.682996	0.0450969
CBR3	2.06518	0.00499546		IFT140	-0.670676	0.025232
DUSP4	2.06288	0.00139732		E2F1	-0.668261	0.0146309
S100A3	2.05608	3.04451e-10		ESPL1	-0.662795	0.0338946
ACSL5	2.04496	0.0037749		FAM89A	-0.66143	0.00393876
ESAM	2.03886	0.00883026		SLC22A17	-0.660102	0.0123991
PNMA2	2.03837	0.00169274		ANGEL1	-0.659858	0.0037749
EMP1	2.03308	0.000689237		BEND3P3	-0.655472	0.00506294
MICAL2	2.02763	5.65048e-07		NOTCH3	-0.649991	0.0493329
G0S2	2.01763	0.0212611		SALL2	-0.648501	0.0423503
SPOCD1	2.01603	0.000359608		GSTM2	-0.645189	0.0338739
SFN	2.01327	0.0239782		PI4KAP2	-0.642456	0.0328739
FAS	2.00243	0.00838882		ANKRD16	-0.641277	0.0384215
NRIP3	2.00118	0.0199211		JPH3	-0.639298	0.0462065
MUC4	2.00094	0.00278724		PIM2	-0.638742	0.0154976
ANKRD1	1.98783	0.00235029		SCUBE3	-0.636786	0.0458017
PGBD5	1.9808	0.000674999		TUBGCP6	-0.636513	0.0494332
GLIS3	1.9638	0.0133377		UBE2L6	-0.634135	0.0423503
BTBD19	1.95594	0.00296227		DVL2	-0.625455	0.0343969
ARHGDIB	1.94788	5.65048e-07		WASF3	-0.622782	5.40458e-06
LCTL	1.94665	0.00467778		PELI2	-0.622339	0.0480473
S100A2	1.93327	0.0180069		IRX2	-0.621027	0.0307856
CARD11	1.92425	6.24963e-05		TBC1D2B	-0.619155	0.0226325
TCF15	1.91877	0.0195314		ZBTB8B	-0.617575	0.0412073
FLNC	1.90837	8.72902e-05		BRD3	-0.609061	0.0204645
100996273	1.90797	0.0291874		BCOR	-0.603346	0.0101167
SQOR	1.90484	0.00793797		LINC01089	-0.595565	0.0328739
UPP1	1.89832	0.00012027		BCL7A	-0.594057	0.0151497
IFFO2	1.89198	0.0439943		OSGEPL1	-0.586874	0.0455371
ALPP	1.88704	0.000370092		401884	-0.584717	0.0126066
TLR6	1.88367	0.0242199		SLC35E2A	-0.584455	0.0494332
F2RL1	1.87463	4.18545e-05		CACHD1	-0.581339	0.0338739
VLDLR-AS1	1.86809	0.000691194		PPP1R3B	-0.575238	0.00439061
MGLL	1.86762	7.61484e-10		CCDC142	-0.570689	0.0275167
EMP3	1.86752	0.00347666		GDF11	-0.56775	0.0253242
MT1E	1.86569	7.86876e-08		B4GAT1	-0.567206	0.0136357
THBS1	1.86458	0.000308051		KBTBD7	-0.565014	0.019861
SLC7A7	1.86065	5.56321e-05		SIX5	-0.559656	0.0119997
MEF2C	1.84362	0.00977405		FIRRE	-0.554672	0.0147768
TLR7	1.83127	0.0121666		DFFB	-0.55389	0.0160517
PDGFB	1.82372	0.00640268		IRF2BPL	-0.545802	0.00633857
NAV3	1.82365	0.00793797		R3HDM2	-0.544013	0.0244216
PAPSS2	1.80169	0.0218929		TGIF2	-0.543205	0.00363611
NRG1	1.80038	0.0213393		RNF44	-0.542032	0.0188106
CHAC1	1.79903	4.86099e-05		KBTBD6	-0.534369	0.0211324
LOC100506178	1.79392	0.0252521		ENGASE	-0.526685	0.0202027
LINC00673	1.79242	0.0134766		ZNF514	-0.525849	0.0412073
ITGB6	1.78873	0.00732285		ULK2	-0.525249	0.003877
PLK3	1.78086	0.000202267		ANKS6	-0.523692	0.0489491
VGF	1.7797	7.59166e-07		SDHAP1	-0.514303	0.0312416
CFTR	1.77673	0.00171426		PBX2	-0.49454	0.0465858
MIR4435-2HG	1.77388	0.00876915		PYGO2	-0.482764	0.0176085
SLC43A1	1.77225	0.0167488		EBPL	-0.482412	0.0455371
CDH20	1.76858	0.00545769		ARL6IP6	-0.479524	0.0203674
POU2F2	1.76681	0.00490928		SIMC1	-0.475219	0.0434513
GAS6-AS1	1.76499	0.0166209		KANK1	-0.470203	0.017457
GCSAM	1.76337	0.000887053		TNFRSF19	-0.46956	0.0375369
TMEM178A	1.76033	0.0403861		CDCA7	-0.468578	0.0385513
SEC14L2	1.75562	0.000879933		MED30	-0.460964	0.0389705
CEACAM1	1.74686	4.16764e-05		PAN2	-0.455737	0.0166282
MAP1B	1.74678	0.00131083		EFNA5	-0.449516	0.02631
LAMC2	1.74481	0.001892		OAZ2	-0.443668	0.0205158
CAVIN1	1.71011	0.00407966		ZBTB39	-0.441917	0.0109691
PAPPA	1.7095	0.0170477		SAP30L	-0.44157	0.0334638
LINC00920	1.70676	0.0270835		TLCD5	-0.435347	0.0439943
BCYRN1	1.70312	0.02631		KHDC4	-0.43207	0.0100985
CCN1	1.6926	0.00228817		PDXP	-0.421546	0.00705091
HBEGF	1.68777	0.0134766		LMO4	-0.414078	0.0165674
SLC35G2	1.68345	8.74626e-07		ZNF740	-0.406088	0.0226325
OSMR	1.6833	4.48521e-05		MSL1	-0.400966	0.0187095
PTGES	1.68089	0.00023947		CTDSP2	-0.363382	0.0129751
MGAT5B	1.67982	0.043494		PIGV	-0.346967	0.0347084
AREG	1.67907	0.014585		ING1	-0.326445	0.0457734
CRMP1	1.67585	0.0307269		C17orf75	-0.284963	0.0241934
PRECSIT	1.67285	0.0338739		POGK	-0.273417	0.0265949
ANXA8L1	1.65983	0.00440151		HADH	-0.26611	0.0389328
ARAP3	1.65741	0.0253242		ABHD17B	-0.26243	0.0412073
PMAIP1	1.65479	0.0224962
PLAUR	1.64142	0.00640268
ANXA8	1.63766	0.0147768
MICALCL	1.62978	0.0121581
GLIPR2	1.62739	0.0190105
GAL	1.62619	0.00404594
AK4	1.6253	0.00073784
MIR614	1.61962	0.0147264
SOX7	1.60977	0.000271895
SCGB3A2	1.60331	0.0290805
AKR1C3	1.60249	0.0225017
LRRN4	1.59959	0.0291874
PCDHGA8	1.59922	0.0338946
ADAMTS12	1.59719	0.00155072
CAV1	1.58798	0.0194518
CLIP4	1.58071	0.0157332
PDZK1	1.57844	0.000130389
ECM1	1.57756	7.59166e-07
GJB3	1.57553	0.0037749
SERPINE1	1.57079	5.24204e-05
IVL	1.56207	0.0118268
THSD1	1.55606	0.0139047
DDX60L	1.55199	0.00545769
SHISA2	1.54407	0.0239421
GNG11	1.54083	0.025622
PLCXD3	1.53667	0.00278724
ME3	1.52709	0.00506294
STEAP3	1.52259	0.00263437
IGFBP4	1.50364	0.00430749
APOBEC3B	1.50161	0.0385513
SGPP2	1.49822	0.00883265
AURKAP1	1.49141	0.0332753
SP100	1.49123	0.00119976
RELB	1.48982	0.044204
MUC16	1.48556	0.000888504
MFAP5	1.48227	0.00228453
CXCL16	1.48181	0.00929043
SLC16A3	1.46633	0.0204789
MCAM	1.46633	0.00213792
C1orf116	1.46131	0.00490928
NMU	1.45582	0.00571763
ASNS	1.45007	0.00104142
FOSL2	1.43864	0.00796282
CDKN1A	1.43642	0.0132048
SP140L	1.42776	0.00440151
SERPINB8	1.42106	0.00104142
MYC	1.41712	0.0186759
FHL1	1.41467	0.0165674
NKX3-1	1.4087	1.61563e-09
DOCK5	1.3999	0.00864558
LIF	1.39965	0.014585
PDP1	1.39837	0.0154976
VIM	1.38985	0.0391389
LMCD1	1.38714	0.0375369
RUNX1	1.38587	0.0209558
SPHK1	1.37967	0.00114193
C12orf75	1.37806	0.00114193
MGST2	1.3774	0.0444112
CLCF1	1.37608	0.0359917
F3	1.3744	4.48521e-05
WNT2B	1.37046	0.0385243
TMEM63C	1.36261	0.0389328
SGMS2	1.36011	0.000958541
LOC105376544	1.35788	0.0132816
TRIM22	1.3526	0.0027073
TRIM55	1.35066	0.00236742
RIN1	1.34865	0.0180214
LACC1	1.34635	0.0369399
VDR	1.34434	0.00894276
ISG20	1.34327	0.0206283
ATP8	1.33713	0.0387575
LRATD1	1.33681	0.0271545
MMP19	1.32585	0.0211595
PITPNM2	1.32521	0.0038488
TNFSF15	1.32304	0.00332715
DENND2C	1.31683	0.0186461
CYTOR	1.31222	0.019669
FBXO32	1.31034	0.00368885
GPR87	1.30888	0.0060358
FHL2	1.30561	0.0231446
ATF3	1.27727	0.0450281
CNN1	1.27489	0.00873008
DPYSL3	1.27309	0.0194518
CDKN2A	1.25346	0.0296103
FLNB	1.2444	0.000383901
ND6	1.24104	0.0402542
RAI2	1.24035	0.0159452
BEAN1	1.23942	0.0134766
PLP2	1.23674	0.00428646
SYTL2	1.23643	0.0205158
FRK	1.23021	0.0321722
SQSTM1	1.22917	0.0038488
PYGL	1.22051	0.000591404
GLRX	1.21467	0.0338739
TP53INP2	1.20991	0.0146309
CLDN10	1.20662	0.00228817
DUSP1	1.20401	0.0137399
ANKRD53	1.20377	0.00771189
TUBB6	1.19365	0.00693346
TUBB3	1.18128	0.0398218
CASP8	1.17746	0.0038488
FXYD5	1.16766	0.0019446
MMP24	1.1643	0.0270154
LOXL2	1.15275	0.0131704
11217	1.14775	0.0363074
MTRNR2L8	1.1373	0.00391083
CLTB	1.13477	0.0236596
PRSS23	1.12462	0.0038488
PSTPIP2	1.11875	0.0176556
AFF3	1.10615	0.0190183
MT2A	1.10508	0.00607221
RARRES1	1.10201	0.00982277
RAP1GAP2	1.1009	0.0450281
HLA-B	1.0958	0.0154976
WHAMMP3	1.08131	0.0407458
LIFR	1.08114	0.000589277
DDIT4	1.07958	0.0465858
TGM2	1.0695	0.00240152
SLC30A2	1.06852	0.0383197
TRIM16	1.06821	0.0163859
TRIB3	1.06762	0.0405813
LMNA	1.0541	0.00576713
ADAM19	1.05302	0.000230622
EPHX4	1.0474	0.0229525
CAVIN3	1.04155	0.0039841
VGLL3	1.03839	0.00876915
ND5	1.03023	0.0321722
CREB3L1	1.02675	0.0465858
COTL1	1.02041	0.0423037
NET1	1.01382	0.012042
WARS1	1.01108	0.000636054
GCLM	1.00546	1.69193e-06
DYNLT3	0.989645	0.0101993
SH2B3	0.975266	0.000416646
ME1	0.962347	0.00364705
PIR	0.956284	0.0226325
RILP	0.954761	0.0461936
IDS	0.945948	0.0229525
TNFRSF10D	0.943503	0.00150941
PEA15	0.938922	0.00693346
ITPRID2	0.933019	0.0398136
PNMT	0.932686	0.0297428
IER5	0.929582	0.0387575
IRF1	0.928959	0.0154976
RPS27L	0.918638	0.0165674
KRT7	0.917737	0.0140962
MAGI2-AS3	0.914804	0.0258986
ARNTL2	0.907515	0.00793797
CD9	0.905902	0.0246213
FOS	0.8966	0.0423503
SNTB1	0.894764	0.0141625
PSAT1	0.894009	0.03817
SYTL5	0.893672	0.00445603
SLC20A2	0.891511	0.00463583
CITED4	0.889554	0.00174648
TNFRSF10C	0.88905	0.024515
TIPARP	0.883441	0.0439943
KLF6	0.879333	0.0158164
ZMAT3	0.8765	0.000206672
AHNAK	0.876191	0.000221541
PMP22	0.875167	0.031806
VSIR	0.875134	0.000913845
PHLDB2	0.872678	0.0069922
CFLAR	0.870871	0.00090288
KLF7	0.866968	0.0166048
ATL1	0.864188	0.0457734
RRM2B	0.861768	0.0206283
RAMP1	0.861551	0.0423503
TGFB1	0.859565	0.00723084
TRNP	0.859513	0.0303622
PITPNC1	0.858021	0.0388542
CBR3-AS1	0.855198	0.04156
SPAG1	0.84718	0.0422371
MICB	0.842372	0.0201435
ABCB6	0.83791	0.00174111
MBOAT1	0.833833	0.00850708
LRATD2	0.827142	0.00433497
ITGA5	0.822745	0.0163859
STK10	0.817264	0.0108998
MDM2	0.810707	0.0289047
HEG1	0.808902	0.00510228
MTHFD2	0.793015	0.0303622
UBE2J1	0.79267	0.00693346
NCEH1	0.786859	0.0421174
MPZL3	0.782343	0.00667496
TNIP1	0.776138	0.0362953
ANOS1	0.769998	0.00371029
PSMB8	0.769329	0.0320128
GPCPD1	0.760031	0.00139732
LIMA1	0.75982	0.0184798
PPP1R15A	0.756805	0.00368885
PPP1R2B	0.75668	0.0494332
RALB	0.756143	0.021021
CHPF	0.755518	0.0190105
UBASH3B	0.749696	0.0303622
RAP2B	0.747036	0.0338946
STARD13	0.741442	0.00131083
CLIC1	0.741374	0.00407966
PYROXD1	0.737192	0.0176032
BBS9	0.720491	0.0159452
ITPRIPL2	0.713844	0.0238377
LOC644936	0.707692	0.011566
ACTC1	0.70318	0.00992011
VAMP5	0.701974	0.0408677
ZFP36	0.70107	0.014585
SPATA18	0.689471	8.73136e-06
PAM	0.683784	0.00175102
ALPK3	0.678959	0.045944
MYOF	0.67549	2.58384e-06
CDCP1	0.673435	0.0281711
C1QTNF6	0.666077	0.0338739
LOC105376526	0.663208	0.0361076
EGLN1	0.657197	0.0284724
BAG2	0.655401	0.00705091
IFNGR1	0.642428	0.0358387
CCNYL1	0.640282	0.0439943
IQGAP1	0.632589	0.00503076
GDPD5	0.623251	0.044204
AEN	0.621853	0.00982277
ATP1B1	0.615632	0.0240777
VCL	0.603447	0.0375369
ERICH5	0.601992	0.0464973
SHISA4	0.596083	0.0362953
PARVA	0.592368	2.89643e-05
TVP23C	0.590696	0.0253242
EDA2R	0.590475	0.0245307
PARP4	0.585366	0.0338739
PDIA5	0.56614	0.00288147
TMEM43	0.563337	0.0328739
UACA	0.553232	0.00308015
RIPK1	0.549417	0.00196715
GARS1	0.54798	0.00770078
HTATIP2	0.547935	0.0326068
YARS1	0.534778	0.014585
LTBR	0.534699	0.0446297
OSBPL10	0.527846	0.0136521
SARS1	0.521729	0.0423503
SLC25A16	0.515222	0.0150043
UFD1	0.510285	0.0118761
RIOK3	0.496394	0.0465111
MTHFD1L	0.489758	0.0228344
MCU	0.488684	0.0166048
ABHD4	0.48867	0.024191
NOTCH2NLB	0.483777	0.0150806
MARVELD1	0.475994	0.0407207
ARPC3	0.472837	0.0454421
CYB5R1	0.462369	0.0209144
DDAH1	0.460708	0.0291874
FUCA2	0.443353	0.0230121
TMEM87A	0.439289	0.0100985
SYNJ2	0.433164	0.0284724
RCN1	0.422897	0.0439943
ERRFI1	0.42242	0.0483826
SCCPDH	0.416577	0.0481273
METTL1	0.407612	0.0191576
FECH	0.402176	0.0439943
EAPP	0.40136	0.0230636
XPNPEP1	0.396492	0.0205087
DIAPH1	0.38059	0.0167651
SNAP29	0.379904	0.00157467
RABGEF1	0.37808	0.018968
MED8	0.372757	0.0100693
GNS	0.342295	0.0410252
GPAT4	0.321869	0.0341101
PSMD4	0.319921	0.0423292
VAMP3	0.316985	0.0450281
TUBA1C	0.299539	0.037135
NUDT15	0.292753	0.0310668
CDC123	0.258117	0.0258595

### Sheet: Flow vs Static DEGs
Flow enriched				Static enriched
Gene	log2FoldChange	adjusted p-value		Gene	log2FoldChange	adjusted p-value
NR5A2	7.03837	0.00552597		CALML3-AS1	-6.98515	0.00153013
SLC10A4	6.27941	0.00153013		ELN	-6.59322	0.0116721
ACP7	6.23912	0.0182055		IL7R	-6.3506	0.0375418
SCN2A	6.10455	0.036485		C6orf99	-6.32115	0.00126433
CX3CR1	6.0824	0.0272655		ZFP92	-5.42804	0.0133894
OTOF	6.05554	0.0386744		KISS1R	-4.64188	0.0375418
CHRNB4	5.75075	0.00769718		PRKCG	-4.54875	0.000177637
TRL-AAG3-1	4.95013	0.0375722		P2RX6	-4.53446	0.0191607
TMPRSS4	4.82869	0.0113858		CTNNA3	-4.3849	0.0172685
CYP26A1	3.65996	0.014218		FGF19	-4.28219	0.0259992
FAM124A	3.21492	0.0182055		PPARGC1A	-3.57118	1.73709e-06
PTAFR	2.91964	0.0426657		ASPRV1	-3.3792	0.0108408
KRTAP2-1	2.90611	4.76309e-05		NBAT1	-3.19095	0.0369408
SAMD15	2.89063	0.000167568		ETV1	-2.79551	0.0308377
KRTAP2-3	2.79584	0.0032752		CACNA1D	-2.75198	0.000945018
RNF223	2.77317	0.0201803		ADAMTSL2	-2.64265	0.0455467
MIR9-3HG	2.72708	0.0331309		MCHR1	-2.55353	4.06061e-05
NPTX1	2.66555	0.0041027		KCNT2	-2.38124	0.0232484
SERPINB2	2.54385	0.0309737		KCNN1	-2.32307	0.00736436
PCSK9	2.4904	0.0475554		TMEM35A	-2.27274	0.0343873
CDH5	2.15396	0.0323375		SYNDIG1	-2.09814	4.06061e-05
HRK	2.08478	0.0458563		ATP2A3	-2.06597	0.0324492
TRPC4	1.9005	0.000705354		DRP2	-2.04006	0.0150855
VIPR1	1.86359	0.000470728		RYR2	-2.0138	0.0448774
PTGS2	1.75634	0.0310755		UBA7	-1.92365	5.23884e-05
EPGN	1.69855	0.0456393		SEMA6B	-1.91182	0.049015
EPPK1	1.62907	2.00669e-06		SOCS3	-1.88685	5.23884e-05
RAI2	1.621	0.0236805		BMP5	-1.88534	0.0375418
SLC20A2	1.56682	5.23884e-05		RCSD1	-1.87231	0.042951
SH2D5	1.5641	0.0423278		SAMD11	-1.86054	0.0298684
LOC100507634	1.53004	0.000167568		LGI1	-1.84007	0.000338393
RIC3	1.51577	0.0124951		PCDH18	-1.79464	0.000705354
ID4	1.49084	0.0230138		TRIL	-1.74761	4.88335e-06
MGLL	1.42907	0.00421609		FREM1	-1.7086	1.00627e-06
PAQR5	1.40298	0.0201803		B3GALT5-AS1	-1.7054	0.0213481
SHISA9	1.37746	0.0456393		TNFSF15	-1.68414	0.0106373
TIPARP	1.33483	0.0294351		MTUS1	-1.66513	0.0404079
MT1F	1.33472	0.00370691		SULT1C4	-1.6482	0.0025944
FGF2	1.29209	0.0335525		MCF2L	-1.61645	0.00266053
LMOD1	1.24627	0.0126358		GJB2	-1.56856	0.0291386
GCH1	1.23917	0.0315788		NMB	-1.56723	0.00883365
DDAH1	1.23642	5.67139e-08		PRKN	-1.55288	0.0354251
ST14	1.21048	0.0147962		MAP2K6	-1.54145	0.000120846
SNHG12	1.18628	0.00852017		ANKRD34B	-1.52673	0.0174605
UNKL	1.17041	0.00699857		ADAM22	-1.48684	0.0266161
DHCR24	1.16094	0.00123238		UBE2L6	-1.47649	1.77093e-05
CASZ1	1.15531	0.0104758		BTN3A1	-1.45596	0.000104382
ZDHHC23	1.14689	0.0123162		FGF11	-1.45388	3.75413e-06
MAPK4	1.13416	0.00901309		ADAMTS6	-1.37475	0.000755875
SH3RF2	1.1202	0.0347239		ACBD7	-1.36208	0.0246814
SLAIN1	1.09551	0.0191116		SPRY1	-1.28014	0.000470728
MYO5C	1.02649	0.0230138		SP4	-1.2605	0.0132244
CRYBG2	1.01587	5.33427e-07		TCF4	-1.19474	5.33427e-07
BICDL1	1.01064	0.042951		STON1	-1.19097	0.0182055
MSRA	1.00431	0.0191116		HIF3A	-1.1655	0.0201803
DHCR7	0.968815	0.0368245		FAM117B	-1.12807	0.00021911
LOC644936	0.963262	0.017046		PSD3	-1.11611	0.0041027
C6orf132	0.962717	0.0347239		N4BP2L1	-1.11471	0.00852017
GCLM	0.939481	0.00371105		MASP1	-1.1105	0.0201803
RBM3	0.935879	0.000123935		NPHP1	-1.09695	0.00623445
ODC1	0.923482	0.000112267		ALDH3B2	-1.08419	0.0475554
SOWAHB	0.922198	0.0375418		PPM1L	-1.03642	0.00552597
LDLR	0.910397	5.37062e-05		RALGAPA2	-1.03031	0.0315788
CYB5R1	0.898955	9.62846e-05		CXXC4	-1.0242	0.019377
POP1	0.821664	0.000705354		PLXDC2	-1.01559	0.000338393
ESRP2	0.812609	0.000177637		SPOPL	-1.0141	1.77093e-05
ABHD11	0.797443	0.049015		NFATC2	-1.00587	0.0386744
RSRP1	0.783741	0.0256735		HNMT	-1.00526	0.00623445
FDPS	0.764667	0.00552597		CELSR2	-1.00327	0.0123162
GBE1	0.751054	0.0225042		HOXB4	-0.972505	0.0419392
ETS2	0.73173	0.0423278		ERP27	-0.967056	8.97268e-07
SQLE	0.727667	0.025149		PDE9A	-0.963221	0.0369408
AVEN	0.720013	0.031035		MAN1A1	-0.953708	0.0347239
WWC1	0.692849	0.0347207		ARRDC4	-0.9435	0.0456393
SLC20A1	0.691599	0.0106373		DNALI1	-0.934076	0.041086
TRIP13	0.65325	0.000177637		PER3	-0.930095	0.0172685
NOP16	0.652559	0.038014		PCDHGB6	-0.9281	0.000104382
COQ2	0.620454	0.000705354		ZNF737	-0.927952	0.00348133
FDFT1	0.585669	0.0331309		ATM	-0.923075	0.0493946
RUBCN	0.578058	0.0423278		YPEL1	-0.915888	0.0456393
PPIF	0.572362	0.0215082		CACHD1	-0.904384	0.0184577
SLC39A14	0.571668	0.000705354		GJA1	-0.90371	0.0405565
WDR77	0.56641	0.041393		CCNG2	-0.896364	0.00161191
ANXA3	0.555288	0.0408689		FIRRE	-0.87882	0.00537416
AKAP1	0.535613	0.0331309		MBD5	-0.866921	0.0324492
SLC25A33	0.50936	0.0347239		NOS1AP	-0.862291	0.0405565
ZPR1	0.489287	0.0423278		KLHL24	-0.858888	0.0347207
NFKB1	0.389037	0.0256852		HCFC1R1	-0.848261	0.0399152
				KALRN	-0.847969	0.00931355
				PCBP1-AS1	-0.834624	0.00956422
				CYB5D1	-0.820577	0.0101984
				NPNT	-0.804768	0.042951
				KIAA1217	-0.800158	0.00176006
				MEST	-0.78207	0.00151442
				NREP	-0.776728	0.0448774
				TMEM67	-0.762585	0.0405565
				KLHDC9	-0.760308	0.0117152
				PCMTD1	-0.739656	0.000945018
				CDK14	-0.739552	0.0233741
				SUFU	-0.713134	0.0213481
				TMTC2	-0.702053	0.0364236
				GALM	-0.682681	0.0436076
				SPRED1	-0.67978	0.00424653
				ZFP30	-0.639712	0.00424653
				XIAP	-0.638306	0.036485
				SPAG16	-0.622586	0.0375418
				KANK1	-0.602487	0.0423278
				MALT1	-0.592029	0.0230138
				RRAGB	-0.580754	0.0203894
				FOXO1	-0.527524	0.049015
				LMO4	-0.527285	0.0433941
				TBC1D5	-0.524748	0.0171509
				SLC25A17	-0.506791	0.0256852
				TM2D3	-0.487138	0.0386744
				ST6GAL1	-0.455338	0.0201803

### Sheet: TNFa vs control DEGs
TNFa enriched				TNFa depleted
Gene	log2FoldChange	adjusted p-value		Gene	log2FoldChange	adjusted p-value
CCL2	2.54329	2.4977e-11		LAMA4	-2.82916	NA
IGFN1	2.27616	2.1384e-07		PENK	-2.39516	NA
STING1	1.96009	0.0201278		FGF9	-2.32397	0.0051876
PLA2G4C	1.76538	5.81806e-05		PDE11A	-1.57174	0.0374189
TNF	1.72729	0.000573499		RIPPLY3	-1.5574	0.000189377
C15orf48	1.65503	1.41907e-06		DACT2	-1.45002	0.00412755
BIRC3	1.65041	6.17339e-05		EPHA7	-1.36488	0.00249474
ICAM1	1.63531	6.00216e-08		MPPED2	-1.34618	0.000234777
CA8	1.6343	4.139e-08		SLC16A10	-1.19802	0.00456786
PTX3	1.62911	0.0103462		NTRK2	-1.14705	7.37056e-05
TNFRSF9	1.62343	7.521e-09		PIEZO2	-1.1357	0.00172816
DAPP1	1.5546	0.000106324		DLX3	-1.12127	0.00812356
LTB	1.51529	8.60246e-07		GAS1	-1.10065	0.0206803
TRAF1	1.48127	0.000290918		CYP26B1	-1.08864	2.26073e-06
TNFAIP3	1.4	7.521e-09		CYP26A1	-1.02548	1.63461e-06
INHBA	1.39857	3.58318e-08		SPSB4	-1.02203	3.58385e-06
IL23A	1.39219	0.000232283		NXPH4	-1.00426	0.005273
GBP3	1.38963	0.035911		MDGA1	-0.994272	0.0487539
CEACAM1	1.37007	0.00403958		CYP1A1	-0.963027	0.0363131
C3	1.35614	0.0479535		NR2F1	-0.952427	0.0340822
PTPRB	1.33459	0.000189377		TRPV6	-0.938024	0.0477468
TM4SF1	1.2809	7.82288e-05		BMP4	-0.832017	0.0198908
SYT14	1.2697	0.00735064		DACH1	-0.822704	0.0490827
TICAM1	1.24826	3.58385e-06		ADAMTS1	-0.819386	0.0458568
WNT7A	1.24675	0.0180869		SLC8A1	-0.761486	0.0222267
BCL3	1.23537	0.00855383		SLC48A1	-0.759422	0.0169804
PLAUR	1.20856	6.50355e-07		CCKBR	-0.754141	0.0334337
SEMA7A	1.17658	1.30954e-08		RTL5	-0.752475	0.0110651
ODAPH	1.17655	0.0350992		TSPYL2	-0.713943	0.026822
RELB	1.1741	0.000345475		TP63	-0.709608	0.0206803
CDC42EP2	1.17075	0.000876653		HOTAIRM1	-0.694255	0.0158849
IRAK2	1.16879	0.00456786		FAT3	-0.691549	0.0437635
ARHGEF28	1.16296	0.0287893		SOX12	-0.637751	0.0384178
TGFA	1.15356	8.60246e-07		COL2A1	-0.626441	0.034546
PDGFB	1.11346	3.80043e-05		ADAMTSL4	-0.544571	0.0216365
ADAMTS9	1.10247	6.50355e-07
JUNB	1.10055	2.28145e-06
F2RL1	1.09246	1.40296e-06
NFATC2	1.0882	0.00301568
PLAU	1.08504	1.89861e-05
ITGB3	1.08476	0.0256872
SPOCD1	1.06767	0.0198908
IFIH1	1.05997	0.0342793
NKX3-1	1.05817	0.0460816
MAFF	1.05049	7.82288e-05
ITGB6	1.04575	3.37274e-05
TCIM	1.04319	3.68166e-07
ETS1	1.04248	2.36856e-06
CXCL16	1.03217	0.000464616
DUSP5	1.02311	0.00769359
GFPT2	1.01549	0.0256872
PAPPA	1.00684	0.00654382
TRIM47	0.997132	0.0243524
PGBD5	0.992683	0.0297984
SERPINE1	0.982229	2.49857e-07
LAYN	0.979832	0.000304236
ITGA2	0.979709	0.000161286
VGLL3	0.975438	1.72726e-05
MMP9	0.970286	0.00456786
RND1	0.967396	0.0272244
NFKBIE	0.963659	0.00456786
HDAC9	0.962513	0.0416165
PSTPIP2	0.957431	0.000185266
ADAM8	0.955223	0.0041136
CNTNAP2	0.950529	0.00296071
UGCG	0.950299	1.14714e-06
NR0B1	0.931609	0.0487539
KRT17	0.925652	0.005889
IRF6	0.919189	4.51021e-06
LAMB3	0.919157	0.0146699
TMEM265	0.918381	0.00435441
LAMC2	0.915924	3.16962e-05
OVOL1	0.911224	0.00323779
KREMEN2	0.909709	0.0288236
NPPB	0.881148	0.00531236
FRMD6	0.880218	0.000189377
EMP1	0.874075	3.37274e-05
PLEKHF1	0.870198	0.0405219
TAP1	0.86545	0.0487539
FOSL1	0.861147	0.0286046
OPTN	0.860764	1.01058e-05
TNIP1	0.855184	0.00205738
P2RY6	0.851349	0.0168278
DUSP10	0.848875	0.00133872
GLIPR1	0.848428	0.00435441
PMAIP1	0.843354	0.0198908
PMEPA1	0.840753	0.0405219
TAPBP	0.839098	0.000589866
EDN1	0.819624	0.00104033
LIF	0.818686	0.0118857
HIVEP1	0.810068	0.00456786
NFKBIA	0.809132	0.000374054
NFKB2	0.802752	0.00296071
PIK3CD	0.798041	0.0302207
TFPI2	0.795745	0.000355065
THBS1	0.79453	3.37274e-05
ETV4	0.788552	0.0272244
ATF3	0.778439	0.00242456
ZSWIM4	0.775187	0.0164142
MICAL2	0.774787	0.00546808
ITGAV	0.766319	0.000345692
CD44	0.763076	0.0384178
IER3	0.759658	0.0035311
DUSP4	0.758604	0.0225787
TGM2	0.755878	0.000141187
TGFB1I1	0.751817	0.0222267
NUAK2	0.75095	0.00531236
WNT10A	0.748983	0.0404254
KLF6	0.723505	0.000374054
FOSL2	0.721231	0.00507847
COL4A1	0.719168	0.00143352
SMAD3	0.716409	0.0129739
IFNGR1	0.714355	0.010374
ADAM19	0.71164	0.0127274
NEK7	0.707153	0.00769359
CFLAR	0.706429	0.010678
INAVA	0.688663	0.0473735
SFN	0.687204	0.00274536
NFE2L3	0.668293	0.00951014
KLF4	0.66656	0.0487539
CCN2	0.658078	0.00178008
NFKB1	0.655535	0.0180869
IL4R	0.65166	0.0170535
OXTR	0.649203	0.0331842
ANKRD1	0.641655	0.0168278
RHOB	0.632396	0.0118857
EFHD2	0.630609	0.0243524
PDGFA	0.619415	0.0363131
B2M	0.617866	0.0487539
JAG1	0.615446	0.0169804
RNF19A	0.609707	0.0487539
SDC4	0.600727	0.0257869
CLDN4	0.586315	0.0155025
TUBB2A	0.572467	0.0494936
BHLHE40	0.553441	0.0425865
TJP2	0.537141	0.0293103

### Sheet: GSEA (3D vs flow)
	3D	Flow
Hallmark gene set	Normalized enrichment score (NES)
HALLMARK_TNFA_SIGNALING_VIA_NFKB	2.68881	1.79779
HALLMARK_IL6_JAK_STAT3_SIGNALING	2.22333	-0.869819
HALLMARK_INFLAMMATORY_RESPONSE	2.19506	-0.926302
HALLMARK_EPITHELIAL_MESENCHYMAL_TRANSITION	2.15274	-1.36434
HALLMARK_APOPTOSIS	2.10469	1.10829
HALLMARK_COMPLEMENT	1.99894	1.02761
HALLMARK_P53_PATHWAY	1.98655	1.01467
HALLMARK_HYPOXIA	1.9794	1.2109
HALLMARK_KRAS_SIGNALING_UP	1.95124	-1.18433
HALLMARK_ALLOGRAFT_REJECTION	1.9482	-0.94886
HALLMARK_MTORC1_SIGNALING	1.93191	1.61868
HALLMARK_INTERFERON_GAMMA_RESPONSE	1.84992	-1.03952
HALLMARK_PROTEIN_SECRETION	1.81324	-0.890269
HALLMARK_REACTIVE_OXYGEN_SPECIES_PATHWAY	1.78032	1.46334
HALLMARK_COAGULATION	1.77469	-1.13711
HALLMARK_IL2_STAT5_SIGNALING	1.77172	-1.12017
HALLMARK_ANDROGEN_RESPONSE	1.75473	1.03966
HALLMARK_XENOBIOTIC_METABOLISM	1.70372	1.06959
HALLMARK_ESTROGEN_RESPONSE_LATE	1.64434	1.07733
HALLMARK_TGF_BETA_SIGNALING	1.63617	-1.34412
HALLMARK_UNFOLDED_PROTEIN_RESPONSE	1.61778	1.47275
HALLMARK_PI3K_AKT_MTOR_SIGNALING	1.53324	-0.887953
HALLMARK_UV_RESPONSE_DN	1.52934	-1.22947
HALLMARK_APICAL_JUNCTION	1.52151	1.20108
HALLMARK_INTERFERON_ALPHA_RESPONSE	1.46745	-1.57651
HALLMARK_ESTROGEN_RESPONSE_EARLY	1.4502	-0.911963
HALLMARK_UV_RESPONSE_UP	1.37218	1.53071
HALLMARK_GLYCOLYSIS	1.36896	0.902454
HALLMARK_ANGIOGENESIS	1.33087	-1.40569
HALLMARK_HEME_METABOLISM	1.3172	-0.835135
HALLMARK_HEDGEHOG_SIGNALING	1.22542	-1.26564
HALLMARK_ADIPOGENESIS	1.21065	-0.746001
HALLMARK_MYOGENESIS	1.2078	-0.966208
HALLMARK_CHOLESTEROL_HOMEOSTASIS	1.2025	1.72315
HALLMARK_FATTY_ACID_METABOLISM	1.11773	0.991287
HALLMARK_OXIDATIVE_PHOSPHORYLATION	1.06848	1.10331
HALLMARK_BILE_ACID_METABOLISM	0.935235	-1.03277
HALLMARK_MITOTIC_SPINDLE	0.893912	-1.13755
HALLMARK_DNA_REPAIR	0.88964	0.858874
HALLMARK_PEROXISOME	0.887139	-0.839766
HALLMARK_PANCREAS_BETA_CELLS	-0.925338	-0.944931
HALLMARK_MYC_TARGETS_V2	-0.984773	2.34564
HALLMARK_SPERMATOGENESIS	-1.00952	-1.11229
HALLMARK_MYC_TARGETS_V1	-1.0531	2.11047
HALLMARK_APICAL_SURFACE	-1.06089	-0.886357
HALLMARK_KRAS_SIGNALING_DN	-1.31982	-1.09677
HALLMARK_WNT_BETA_CATENIN_SIGNALING	-1.38902	-1.21499
HALLMARK_NOTCH_SIGNALING	-1.39976	-0.965417
HALLMARK_G2M_CHECKPOINT	-1.60853	-0.736884
HALLMARK_E2F_TARGETS	-1.70357	1.06511
