## Supplementary material for "Three-dimensional microenvironment regulates gene expression, function, and tight junction dynamics of iPSC-derived blood-brain barrier microvessels": Data S2

### Sheet: PCA
Principle component analysis
	Dim.1	Dim.2	Dim.3	Dim.4	Dim.5	Dim.6
area	0.924322	0.0201361	0.0312822	0.0141091	0.00101747	0.00913341
perimeter	0.797622	0.111501	0.0290798	0.0545445	0.000640279	0.00661165
circularity	0.0716388	0.850569	0.0269079	1.12277e-05	0.0507754	9.74538e-05
aspect ratio	0.129304	0.781573	0.0262183	0.0165274	0.0463739	3.49982e-06
cell neighbors	0.818972	0.00259035	0.00844818	0.167851	0.00176657	0.000372095
inst. speed	0.143748	0.215876	0.64033	5.12876e-06	2.49812e-05	1.58552e-05

### Sheet: Timecourse
Timecourse of metrics (only significant shown)
			daughter			NN mitotic			apoptotic			NN apoptotic			NN ablation			melittin collapse			NN melittin collapse
	control	mitotic	pre	post	log2FC	pre	post	log2FC	pre	post	log2FC	pre	post	log2FC	pre	post	log2FC	pre	post	log2FC	pre	post	log2FC
area (um^2)			408.7	638.9	0.644548				1171	183.7	-2.67232	811.7	722.2	-0.168548				813.6	109.9	-2.88813	732.7	604.2	-0.278196
circularity			0.7424	0.6663	-0.156025	0.6893	0.6997	0.0216045				0.6611	0.6176	-0.0981958	0.6649	0.6162	-0.109739
cell neighbors (#)												4.744	4.154	-0.191603
inst. speed (nm/s)			13.88	1.746	-2.99088				1.233	3.151	1.35364	6.577	4.524	-0.539831	7.302	1.913	-1.93245

### Sheet: Metrics pre and post events
Metrics pre and post cellular events (only significant shown)
t = -30 min						log2FC
	control	NN mitotic	NN apoptotic	mitotic	apoptotic	NN mitotic	NN apoptotic	mitotic	apoptotic
cell neighbors (#)	5.759		4.744				-0.279714
inst. speed (nm/s)	4.953	3.837			2.671	-0.368324			-0.890923
t = 30 min					log2FC
	control	NN mitotic	NN apoptotic	daughter	NN mitotic	NN apoptotic	daughter
area (um^2)	1143		722.2	638.9		-0.662355	-0.839163
cell neighbors (#)	5.722		4.154	4.563		-0.462018	-0.326537
inst. speed (nm/s)	3.113			1.746			-0.834252
